# Latitude-specific urbanization effects on life history traits in the damselfly *Ischnura elegans*

**DOI:** 10.1101/2023.02.27.530143

**Authors:** Gemma Palomar, Guillaume Wos, Robby Stoks, Szymon Sniegula

## Abstract

1. Many species are currently adapting to cities at different latitudes. Adaptation to urbanization may require eco-evolutionary changes in response to temperature and invasive species that may differ between latitudes.
2. Here, we studied single and combined effects of increased temperatures and invasive alien predator presence on the phenotypic response of replicated urban and rural populations of the damselfly *Ischnura elegans* and contrasted these between central and high latitudes.
3. Larvae were exposed to temperature treatments (current [20 ºC], mild warming [24 ºC], and heat wave [28 ºC; for high latitude only]) crossed with the presence or absence of chemical cues released by the spiny-cheek crayfish (*Faxonius limosus*), only present at the central latitude. We measured treatment effects on larval development time, mass, and growth rate.
4. Urbanization type affected all life history traits, yet these responses were often dependent on latitude, temperature, and sex. Mild warming decreased mass in rural and increased growth rate in urban populations. The effects of urbanization on mass were latitude-dependent, with central-latitude populations having a greater phenotypic difference. Urbanization effects were sex-specific with urban males being lighter and having a lower growth rate than rural males. At the current temperature and mild warming, the predator cue reduced the growth rate, and this independently of urbanization level and latitude of origin. This pattern was reversed during a heat wave in high-latitude damselflies.
5. Our results highlight the context-dependency of evolutionary and plastic responses to urbanisation, and caution for generalizing how populations respond to cities based on populations at a single latitude.
