## Supplementary material for "Latitude-specific urbanization effects on life history traits in the damselfly *Ischnura elegans*": Table S4: Table S4.xlsx

### Sheet: Table S3
Table S4. Model selection for each phenotypic variable for each experiment. For each phenotypic variable, model selection analysis was based on the Akaike’s information criteria for sample size (AICc) and weight as criteria to determine the best explanatory linear model (indicated in red).
Experiment 1
Development time - F0	Model	df	-Loglik	AICc	delta	weight
	Latitude + temperature	4	-1284.68	2577.5	0	0.104
	Latitude + temperature + Sex	5	-1283.98	2578.1	0.67	0.075
	Latitude + temperature + Sex + Latitude:Sex	6	-1283.02	2578.3	0.82	0.069
Mass - F0	Model	df	logLik	AICc	delta	weight
	Thermal_exposure + Latitude + Sex + Temperature + Urbanization + Latitude:Sex + Latitude:Temperature + Latitude:Urbanization + Sex:Temperature + Sex:Urbanization + Temperature:Urbanization + (1 | Population)	14	653.085	-1276.9	0	0.116
	Thermal_exposure + Latitude + Sex + Temperature + Urbanization + Latitude:Sex + Latitude:Temperature + Latitude:Urbanization + Sex:Urbanization + Temperature:Urbanization + (1 | Population)	13	651.612	-1276.1	0.78	0.079
	Thermal_exposure + Latitude + Sex + Temperature + Urbanization + Latitude:Sex + Latitude:Urbanization + Sex:Temperature + Sex:Urbanization + Temperature:Urbanization + (1 | Population)	13	651.528	-1276	0.94	0.073
Growth rate - F0	Model	df	logLik	AICc	delta	weight
	Thermal_exposure + Latitude + Sex + Temperature + Urbanization + Latitude:Sex + Latitude:Temperature + Sex:Urbanization + Temperature:Urbanization + (1 | Population)	12	2143.71	-4262.5	0	0.1
	Thermal_exposure + Latitude + Sex + Temperature + Urbanization + Latitude:Temperature + Sex:Urbanization + Temperature:Urbanization + (1 | Population)	11	2142.48	-4262.2	0.32	0.9
	Thermal_exposure + Latitude + Sex + Temperature + Urbanization + Latitude:Sex + Sex:temperature + Latitude:Temperature + Sex:Urbanization + Temperature:Urbanization+ (1 | Population)	13	2144.56	-4262	0.45	0.81
Growth rate - Final	Model	df	logLik	AICc	delta	weight
	Thermal_exposure + Latitude + Treatment + (1 | Population)	6	1198.06	-2383.9	0	0.153
	Thermal_exposure + Latitude + Urbanization + Latitude:urbanization + Treatment + (1 | Population)	8	1199.64	-2382.9	1.01	0.092
	Thermal_exposure + Latitude + Urbanization + Treatment + (1 | Population)	7	1198.57	-2382.8	1.06	0.09
Experiment 2
Development time - F0	Model	df	logLik	AICc	delta	weight
	Sex + Temperature + Urbanization + Temperature:Urbanization + (1 | Population)	9	-1136.33	2291.2	0	0.64
	Sex + Temperature + Urbanization + Temperature:Urbanization + Sex:Urbanization + (1 | Population)	10	-1136.31	2293.3	2.07	0.227
	Sex + Temperature + Sex:Temperature + Urbanization + Temperature:Urbanization + (1 | Population)	11	-1135.78	2294.4	3.15	0.133
Mass - F0	Model	df	logLik	AICc	delta	weight
	Thermal_exposure + Sex + Temperature + Sex:Temperatur + (1 | Population)	9	646.994	-1275.4	0	0.352
	Thermal_exposure + Sex + Temperature + Urbanization + Sex:Temperatur + (1 | Population)	10	647.22	-1273.8	1.67	0.153
	Thermal_exposure + Sex + Temperature + Urbanization + Temperature:Urbanization + Sex:Temperatur + (1 | Population)	12	649.179	-1273.4	2.04	0.127
Growth rate - F0	Model	df	logLik	AICc	delta	weight
	Thermal_exposure + Sex + Temperature + Sex:Temperature + (1 | Population)	8	2100.4	-4184.4	0	0.354
	Thermal_exposure + Sex + Temperature + Sex:Temperature + Urbanization + (1 | Population)	9	2100.89	-4183.2	1.12	0.202
	Thermal_exposure + Sex + Temperature + Sex:Temperature + Urbanization + Sex:Urbanization + (1 | Population)	10	2101.57	-4182.5	1.89	0.137
Growth rate - Final	Model	df	logLik	AICc	delta	weight
	Thermal_exposure + Temperature + Treatment + Temperature:Treatment + (1 | Population)	8	1197.13	-2375.7	0	0.584
	Thermal_exposure + Temperature + Treatment + Temperature:Treatment + Urbanization + (1 | Population)	9	1197.34	-2374	1.7	0.249
	Thermal_exposure + Temperature + Treatment + Temperature:Treatment + Urbanization + Treatment:Urbanization + (1 | Population)	10	1198.01	-2373.2	2.5	0.167
